# The Alzheimer’s disease risk gene *ABCA7* regulates microglial lysosomal and lipid homeostasis and promotes phagocytosis to maintain neuronal health

**DOI:** 10.64898/2026.10.16.759681

**Authors:** Sarah E. Heuer, Fasih M. Ahsan, Gizem Terzioglu, Arnab Misra, Duc Duong, Chaitanya Katkar, Martin Giera, Rik van der Kant, Nicholas T. Seyfried, Tracy L. Young-Pearse

## Abstract

**Background:** Loss of function mutations in the lipid transporter ABCA7 have been linked to increased risk for late onset Alzheimer’s disease (AD). Although rare and common variants in *ABCA7* associated with AD alter the coding sequence and are predicted to impair protein function, the precise cell-type consequences of ABCA7 deficiency remain incompletely defined.

**Methods:** We used CRISPR/Cas9 gene editing to generate induced pluripotent stem cells (iPSCs) that were deficient for ABCA7 (ABCA7-KO) and their wild-type (ABCA7-WT) isogenic counterparts and subsequently performed unbiased proteomics on differentiated astrocytes (iAs), neurons (iNs) and microglia (iMGs). ABCA7 deficiency in iMGs produced the largest proteomic changes, so we therefore conducted additional functional analyses to define its effects on microglial lysosomal activity, phagocytosis, and lipid metabolism. In addition, we leveraged CRISPR/Cas9 to correct the ABCA7 rs3752246 AD risk variant in patient-derived iPSCs and compared proteomic and functional phenotypes between corrected iMGs and isogenic mutant carriers. Finally, we examined the functional consequence of ABCA7-deficient microglia on neurons.

**Results:** ABCA7-KO iMGs were deficient for proteins involved in lysosome function, measured by down-regulated lysosomal proteomic signatures, as well as reduced DQ-BSA activity and reduced LAMP1+ area. Additionally, ABCA7-KO iMGs displayed impaired phagocytic capacity and increased inflammatory markers, including MHC proteins CD1A and CD1E, and IL-18,. Multi-omic integration of lipidomic and proteomic profiles nominated a dysregulated metabolic network characterized by altered phospholipid steady-state metabolism and increased lipid peroxidation in ABCA7-KO iMGs. This was complemented by an accumulation of polyunsaturated triacylglycerols and lipid droplets, suggesting that ABCA7 deficiency disrupts intracellular lipid dynamics. This was supported by the alleviation of lysosomal and lipid droplet phenotypes through the inhibiting the synthesis of triacylglycerols. Concordantly, proteomic and functional analyses revealed lysosomal dysfunction in rs3752246-mutant iMGs, suggesting a shared ABCA7-dependent mechanism underlying AD risk. Tri-cultures of iNs, iAs and iMGs revealed that ABCA7 deficiency in iMGs worsened AD-relevant neuronal measures such as tau phosphorylation and synapse number.

**Conclusions:** This work supplies evidence for the important role of ABCA7 in microglia and provides unique insights into the molecular and functional consequences of reduced ABCA7 function in lysosomal and lipid regulation, paving a path forward to a more comprehensive understanding of AD molecular subtypes and personalized therapeutics.
