## Supplementary material for "The Alzheimer’s disease risk gene *ABCA7* regulates microglial lysosomal and lipid homeostasis and promotes phagocytosis to maintain neuronal health": Table S9

### Sheet: Contents
Table S9: GSEA preranked analysis of Human Proteostasis (HPN) gene sets
Table of Contents
Tab1	GSEA of HPN gene sets on BR103 iMGs comparing rs3752246-C/C vs. -G/G
Tab2	GSEA of HPN gene sets on ABCA7-KO vs. -WT iMGs

### Sheet: Tab1
NAME	GS<br> follow link to MSigDB	GS DETAILS	SIZE	ES	NES	NOM p-val	FDR q-val	FWER p-val	RANK AT MAX	LEADING EDGE	log10Pval
P97 AND ASSOCIATED PROTEINS	P97 AND ASSOCIATED PROTEINS	Details ...	31	-0.75293	-1.46537	0.0313653	0.306895	0.195	648	tags=19%, list=8%, signal=21%	1.50355
GLYCOPROTEOSTASIS	GLYCOPROTEOSTASIS	Details ...	26	-0.777286	-1.45145	0.0323102	0.175863	0.221	659	tags=31%, list=8%, signal=33%	1.49066
PROTEASOME AND ASSOCIATED PROTEINS	PROTEASOME AND ASSOCIATED PROTEINS	Details ...	91	-0.586428	-1.27132	0.112084	0.636256	0.765	1039	tags=25%, list=12%, signal=28%	0.950456
CHAPERONE-MEDIATED AUTOPHAGY	CHAPERONE-MEDIATED AUTOPHAGY	Details ...	21	-0.66577	-1.21036	0.23913	0.715305	0.889	655	tags=14%, list=8%, signal=15%	0.621365
ORGANELLE-SPECIFIC PROTEIN DEGRADATION	ORGANELLE-SPECIFIC PROTEIN DEGRADATION	Details ...	65	-0.560331	-1.18181	0.235192	0.674276	0.943	1133	tags=17%, list=13%, signal=19%	0.628578
CYTOSOLIC TRANSLATION	CYTOSOLIC TRANSLATION	Details ...	299	-0.438399	-1.08744	0.263158	0.907502	0.994	1254	tags=25%, list=15%, signal=28%	0.579784
AUTOPHAGY SUBSTRATE SELECTION	AUTOPHAGY SUBSTRATE SELECTION	Details ...	109	-0.476619	-1.06791	0.328814	0.846557	0.997	1476	tags=20%, list=17%, signal=24%	0.48305
AUTOPHAGOPHORE INITIATION AND ELONGATION	AUTOPHAGOPHORE INITIATION AND ELONGATION	Details ...	213	-0.417203	-1.00357	0.485062	0.96298	1	1017	tags=13%, list=12%, signal=14%	0.314203
UBIQUITIN AND UBL BINDING	UBIQUITIN AND UBL BINDING	Details ...	231	-0.389601	-0.940471	0.576857	1	1	1357	tags=14%, list=16%, signal=16%	0.238932
DUBS AND UBL DEMODIFIERS	DUBS AND UBL DEMODIFIERS	Details ...	80	-0.428814	-0.919765	0.599291	1	1	1444	tags=16%, list=17%, signal=19%	0.222362
PROTEIN TRANSPORT	PROTEIN TRANSPORT	Details ...	160	-0.389531	-0.912164	0.646209	0.965662	1	1399	tags=31%, list=16%, signal=36%	0.189627
E2 CONJUGATING ENZYMES	E2 CONJUGATING ENZYMES	Details ...	28	-0.474443	-0.895501	0.595707	0.93228	1	628	tags=21%, list=7%, signal=23%	0.224968
MITOCHONDRIAL TRANSLATION	MITOCHONDRIAL TRANSLATION	Details ...	142	-0.352497	-0.816907	0.817708	1	1	1109	tags=18%, list=13%, signal=20%	0.0874016
CHAPERONE	CHAPERONE	Details ...	187	-0.338634	-0.810941	0.865874	0.983782	1	1149	tags=14%, list=13%, signal=16%	0.0625451
PRE-INITIATION AUTOPHAGY SIGNALING	PRE-INITIATION AUTOPHAGY SIGNALING	Details ...	127	-0.355582	-0.808228	0.874786	0.923281	1	1296	tags=15%, list=15%, signal=17%	0.0580984
AUTOPHAGY GENE EXPRESSION	AUTOPHAGY GENE EXPRESSION	Details ...	49	-0.357686	-0.722439	0.862306	0.985045	1	434	tags=8%, list=5%, signal=9%	0.0643384
E3 UBIQUITIN AND UBL LIGASES	E3 UBIQUITIN AND UBL LIGASES	Details ...	418	-0.262247	-0.666969	1	0.968645	1	1526	tags=12%, list=18%, signal=14%	0
AUTOPHAGOSOME CLOSURE MATURATION AND LYSOSOME FUSION	AUTOPHAGOSOME CLOSURE MATURATION AND LYSOSOME FUSION	Details ...	120	0.345925	0.785909	0.845972	0.826373	1	942	tags=14%, list=11%, signal=16%	0.0726442
FOLDING ENZYME	FOLDING ENZYME	Details ...	50	0.535359	1.13493	0.270531	0.346162	0.925	920	tags=24%, list=11%, signal=27%	0.567782
UBIQUITIN AND UBL PROTEINS	UBIQUITIN AND UBL PROTEINS	Details ...	90	0.537426	1.17408	0.260652	0.442982	0.88	464	tags=10%, list=5%, signal=10%	0.58394
LYSOSOMAL CATABOLISM	LYSOSOMAL CATABOLISM	Details ...	86	0.749093	1.64133	*	0.035452	0.076	614	tags=22%, list=7%, signal=24%	1.86134

### Sheet: Tab2
NAME	GS<br> follow link to MSigDB	GS DETAILS	SIZE	ES	NES	NOM p-val	FDR q-val	FWER p-val	RANK AT MAX	LEADING EDGE	log10pval
LYSOSOMAL CATABOLISM	LYSOSOMAL CATABOLISM	Details ...	92	-0.92738	-1.601	0.001	0.00202222	0.002	349	tags=36%, list=4%, signal=37%	3
CHAPERONE-MEDIATED AUTOPHAGY	CHAPERONE-MEDIATED AUTOPHAGY	Details ...	20	-0.867425	-1.32465	0.129893	0.5404	0.692	524	tags=20%, list=6%, signal=21%	0.886413
AUTOPHAGOSOME CLOSURE MATURATION AND LYSOSOME FUSION	AUTOPHAGOSOME CLOSURE MATURATION AND LYSOSOME FUSION	Details ...	121	-0.68234	-1.23071	0.152244	0.746738	0.911	1190	tags=21%, list=13%, signal=23%	0.817461
CHAPERONE	CHAPERONE	Details ...	198	-0.646287	-1.19641	0.169096	0.675467	0.953	740	tags=15%, list=8%, signal=16%	0.771866
ORGANELLE-SPECIFIC PROTEIN DEGRADATION	ORGANELLE-SPECIFIC PROTEIN DEGRADATION	Details ...	60	-0.700291	-1.1847	0.260365	0.576321	0.962	518	tags=8%, list=6%, signal=9%	0.584418
UBIQUITIN AND UBL BINDING	UBIQUITIN AND UBL BINDING	Details ...	233	-0.529747	-0.997914	0.467572	1	0.999	918	tags=6%, list=10%, signal=7%	0.330152
PRE-INITIATION AUTOPHAGY SIGNALING	PRE-INITIATION AUTOPHAGY SIGNALING	Details ...	135	-0.468312	-0.842634	0.72093	1	1	925	tags=12%, list=10%, signal=13%	0.142107
CYTOSOLIC TRANSLATION	CYTOSOLIC TRANSLATION	Details ...	308	-0.403155	-0.773059	0.917511	1	1	1123	tags=13%, list=12%, signal=14%	0.0373888
FOLDING ENZYME	FOLDING ENZYME	Details ...	53	-0.454901	-0.750338	0.826162	1	1	489	tags=17%, list=5%, signal=18%	0.0829349
MATURATION AND FOLDING OF SPECIFIC SUBSTRATES	MATURATION AND FOLDING OF SPECIFIC SUBSTRATES	Details ...	15	-0.488783	-0.729544	0.837165	1	1	1377	tags=40%, list=15%, signal=47%	0.0771891
AUTOPHAGOPHORE INITIATION AND ELONGATION	AUTOPHAGOPHORE INITIATION AND ELONGATION	Details ...	209	-0.382089	-0.719487	0.966027	1	1	707	tags=10%, list=8%, signal=11%	0.0150109
AUTOPHAGY SUBSTRATE SELECTION	AUTOPHAGY SUBSTRATE SELECTION	Details ...	106	-0.390133	-0.686558	0.934477	1	1	1002	tags=13%, list=11%, signal=15%	0.0294312
E2 CONJUGATING ENZYMES	E2 CONJUGATING ENZYMES	Details ...	28	-0.355344	-0.559293	0.976744	0.993143	1	1528	tags=25%, list=17%, signal=30%	0.0102192
MITOCHONDRIAL TRANSLATION	MITOCHONDRIAL TRANSLATION	Details ...	139	0.374744	0.725697	0.951841	0.908281	1	690	tags=3%, list=7%, signal=3%	0.0214354
PROTEASOME AND ASSOCIATED PROTEINS	PROTEASOME AND ASSOCIATED PROTEINS	Details ...	92	0.431071	0.81055	0.792453	0.874233	1	638	tags=14%, list=7%, signal=15%	0.101027
UBIQUITIN AND UBL PROTEINS	UBIQUITIN AND UBL PROTEINS	Details ...	93	0.510328	0.974795	0.509333	0.630762	0.994	1465	tags=16%, list=16%, signal=19%	0.292998
E3 UBIQUITIN AND UBL LIGASES	E3 UBIQUITIN AND UBL LIGASES	Details ...	417	0.449543	0.991077	0.43295	0.698638	0.99	1203	tags=10%, list=13%, signal=11%	0.363562
AUTOPHAGY GENE EXPRESSION	AUTOPHAGY GENE EXPRESSION	Details ...	47	0.595086	1.0693	0.366412	0.630556	0.953	318	tags=6%, list=3%, signal=7%	0.43603
P97 AND ASSOCIATED PROTEINS	P97 AND ASSOCIATED PROTEINS	Details ...	30	0.650551	1.08351	0.387324	0.747189	0.945	1061	tags=13%, list=12%, signal=15%	0.411926
PROTEIN TRANSPORT	PROTEIN TRANSPORT	Details ...	162	0.533451	1.08418	0.295858	0.993068	0.945	1196	tags=15%, list=13%, signal=17%	0.528917
DUBS AND UBL DEMODIFIERS	DUBS AND UBL DEMODIFIERS	Details ...	84	0.614038	1.14273	0.265416	1	0.897	1957	tags=29%, list=21%, signal=36%	0.576074
GLYCOPROTEOSTASIS	GLYCOPROTEOSTASIS	Details ...	29	0.849727	1.42772	0.0669746	0.411772	0.318	674	tags=28%, list=7%, signal=30%	1.17409
